# Region-specific homeostatic identity of astrocytes is essential for defining their reactive phenotypes following pathological insults

**DOI:** 10.1101/2023.02.01.526708

**Authors:** Natallia Makarava, Olga Mychko, Kara Molesworth, Jennifer Chen-Yu Chang, Rebecca J. Henry, Natalya Tsymbalyuk, Volodymyr Gerzanich, J. Marc Simard, David J. Loane, Ilia V. Baskakov

## Abstract

The transformation of astrocytes into reactive states constitutes a biological response of the central nervous system under a variety of pathological insults. Astrocytes display diverse homeostatic identities, which are developmentally predetermined and regionally specified. Upon transformation into reactive states associated with neurodegenerative diseases and other neurological disorders, astrocytes acquire diverse reactive phenotypes. However, it is not clear whether their reactive phenotypes are dictated by regionspecific homeostatic identity or, alternatively, by the nature of an insult. To address this question, regionspecific gene expression profiling was performed for four brain regions (cortex, hippocampus, thalamus and hypothalamus) in mice using a custom Nanostring panel consisting of selected sets of genes that report on astrocyte functions and their reactivity for five conditions: prion disease, traumatic brain injury, brain ischemia, 5XFAD Alzheimer’s disease model and normal aging. Upon transformation into reactive states, genes that are associated predominantly with astrocytes were found to preserve region-specific signatures suggesting that they respond to insults in a region-specific manner. A common gene set was found to be involved in astrocyte remodeling across insults and normal aging. Regardless of the nature of an insult or insult-specificity of astrocyte response, strong correlations between the degree of astrocyte reactivity and perturbations in their homeostasis-associated genes were observed within each individual brain region. The insult-specific populations did not separate well from each other and instead partially overlapped, forming continuums of phenotypes. The current study demonstrates that astrocytes acquire their reactive phenotypes according to their region-specific homeostatic identities. Within these region-specified identities, reactive phenotypes show continuums of states, partially overlapping between individual insults.
