## Supplementary material for "Region-specific homeostatic identity of astrocytes is essential for defining their reactive phenotypes following pathological insults": Table S4

### Sheet: Ctx
	Ctx Aged vs 3 mo old		Ctx 5xFAD vs WT		Ctx MCAO-24h vs Sham-24h		Ctx MCAO-5d vs Sham-5d		Ctx TBI-7d vs Ctrl-7d		Ctx TBI-60d vs Ctrl-60d		Ctx Prions vs Norm
mRNA	Linear fold change	BY.p.value	Linear fold change	BY.p.value	Linear fold change	BY.p.value	Linear fold change	BY.p.value	Linear fold change	BY.p.value	Linear fold change	BY.p.value	Linear fold change	BY.p.value	mRNA	Gene.sets
C4a	16.8	6.45e-12	2.89	0.000284	3.08	0.00557	13	5.16e-10	12.5	4.5e-09	8.55	2.08e-06	40.3	3.56e-23	C4a	Synapse remodeling elimination neurotoxicity
Fzd10	0.313	3.76e-09			0.606	0.0558	0.4	4.88e-05	0.333	5.12e-07			1.87	3.66e-07	Fzd10	Growth factors receptors and signaling
GFAP	3.8	2.39e-07	7.79	2.95e-16	5.61	5.36e-09	18.7	1.01e-16	11.6	1.94e-13	3.96	6.73e-06	43.7	2.2e-29	GFAP	pan reactive
Il33	2.91	3.81e-06			1.77	0.0344	1.82	0.0156					2.89	3.61e-11	Il33	Synapse remodeling elimination neurotoxicity
Serpina3n	6.67	5.12e-05	6.87	1.47e-07	12.6	3.42e-07	56.1	5.82e-13	7.37	4.12e-05	3.8	0.0192	70.8	3.7e-22	Serpina3n	pan reactive
Sparc	1.69	0.000183	1.45	0.000554			3.83	6.53e-15	2.83	1.14e-10	1.62	0.00285	4.09	4.77e-24	Sparc	Synapse remodeling elimination neurotoxicity
C3	21.7	0.00023			9.3	0.0107	14.1	0.000629	16.3	0.00101	33.7	0.000241	113	8.53e-15	C3	A1 astrocyte
Adrb1	0.688	0.000281			0.73	0.00428	0.792	0.0476	0.696	0.000732			0.701	6.46e-08	Adrb1	Growth factors receptors and signaling
Ncan	0.724	0.000974							1.46	0.000124					Ncan	Extracellular matrix
S100B	1.39	0.00137	1.2	0.0554	0.785	0.0375	1.24	0.0709	1.36	0.00401			1.71	1.69e-13	S100B	Markers of reactive astrocyte
Cd109	3.43	0.00137			3.29	0.00077	6.27	7.37e-08	5.83	4.85e-06	5.23	4.9e-05	32.3	6.62e-24	Cd109	A2 astrocyte
Srebf1	1.48	0.00137					1.83	6.85e-07	1.7	2.26e-05			2.3	2.27e-17	Srebf1	Lipid metabolism
Psmb8	2.01	0.00274	1.96	6.65e-05	2.2	0.000503	4.74	8.13e-11	3.25	6.53e-07			9.52	1.95e-24	Psmb8	A1 astrocyte
Csf1	1.6	0.00566	1.62	7.61e-05	1.65	0.00292	2.99	3.16e-10	1.77	0.000507			4.11	8.51e-22	Csf1	Regulators of astrocyte reactivity inflammatin CNS immunity
Megf10	1.45	0.00633											1.37	7.04e-05	Megf10	Synapse remodeling elimination neurotoxicity
Vim	2.27	0.00678	1.86	0.00862	5.01	1.7e-07	19	1.39e-15	4.03	3.57e-06	2.42	0.0103	30.1	1.79e-26	Vim	pan reactive
Arc	0.371	0.0144	0.401	0.0018					0.433	0.0525	0.281	0.00264			Arc	Neuronal Function
Pdk4	1.42	0.0155	0.732	0.00208			2.26	1.45e-09	1.42	0.0141			1.48	1.07e-06	Pdk4	Energy metabolism enzymes
Paqr6	1.82	0.0155			0.497	0.0113			1.83	0.0112					Paqr6	Growth factors receptors and signaling
Papss2	1.49	0.0193			0.608	0.0016			1.88	5.01e-05	1.72	0.00152	0.669	2.51e-05	Papss2	Extracellular matrix
Tgfa	1.65	0.0193					1.51	0.0616					2.03	1.04e-08	Tgfa	Regulators of astrocyte reactivity inflammatin CNS immunity
Nr4a1	0.458	0.024	0.521	0.0109					0.483	0.0388	0.425	0.0225			Nr4a1	Transcription factors
Slc14a1	1.55	0.0256	2.54	5.65e-11	3.57	3.41e-10	4.08	2.18e-12	2.69	1.11e-07	1.9	0.00133	9.53	2.3e-28	Slc14a1	transporters
Thbs4	3.04	0.0272					2.54	0.0701	3	0.0282			3.67	1.91e-06	Thbs4	Neuroprotection synaptogenesis neurodifferentiation
Cth	0.659	0.0272					1.53	0.013							Cth	Energy metabolism enzymes
CD68	1.82	0.0429	6.3	9.65e-16	3.1	1.06e-05	15.8	1.01e-16	3.8	5.12e-07	2.02	0.0195	8.16	6.01e-21	CD68	Microglia
Chi3L1	1.56	0.0533	1.43	0.0237			2.96	1.79e-08	1.52	0.0643			2.4	7.15e-12	Chi3L1	Extracellular matrix
Maob	1.24	0.0533			0.692	9.42e-05	1.28	0.00887	1.41	0.000237	1.36	0.00388			Maob	GABA|d-serine|and other gliotranmsitters
Fdft1	1.27	0.0542	1.44	3.47e-06			0.722	0.00158					0.752	6.42e-06	Fdft1	Lipid metabolism
IL1a	2.62	0.055	2.37	0.00636					4.79	0.000118			10.4	2.08e-16	IL1a	Microglia
Gstm1	1.42	0.0632					1.69	0.000727	1.63	0.00261			1.53	9.47e-06	Gstm1	Regulators of astrocyte reactivity inflammatin CNS immunity
TLR2	2.5	0.0804	5.4	1.98e-08	5.4	2.5e-05	14.8	8.13e-11	5.05	6.63e-05	3.31	0.0247	40.3	5.56e-24	TLR2	Microglia

### Sheet: Hp
	Hp Aged vs 3 mo old		Hp 5xFAD vs WT		Hp MCAO-24h vs Sham-24h		Hp MCAO-5d vs Sham-5d		Hp TBI-7d vs Ctrl-7d		Hp TBI-60d vs Ctrl-60d		Hp Prions vs Norm
mRNA	Linear fold change	BY.p.value	Linear fold change	BY.p.value	Linear fold change	BY.p.value	Linear fold change	BY.p.value	Linear fold change	BY.p.value	Linear fold change	BY.p.value	Linear fold change	BY.p.value	mRNA	Gene.sets
C4a	11.5	1.64e-13	3.48	1.72e-07			4.62	5.01e-07	12.1	3.14e-12	6.46	1.39e-07	12.3	7.51e-20	C4a	Synapse remodeling|elimination|neurotoxicity
Gys1	0.481	6.72e-06													Gys1	Energy|metabolism|enzymes
Fzd2	0.5	1.02e-05	0.663	0.00121			2.05	1.24e-06					0.383	8.14e-12	Fzd2	Neuroprotection|synaptogenesis|neurodifferentiation
Lcn2	221	2.38e-05	7.47	0.0875			10.7	0.0816	951	2.15e-07			204	3.52e-11	Lcn2	Synapse remodeling|elimination|neurotoxicity
S100B	1.8	2.39e-05	1.45	0.00101					2.18	1.94e-07	1.56	0.00962	1.95	1.4e-11	S100B	Markers of reactive astrocyte
Pdgfc	0.461	0.000103											1.36	0.0327	Pdgfc	Growth factors|receptors and signaling
Prdm16	0.297	0.00042													Prdm16	Transcription factors
Slc7A10	0.404	0.00042					0.198	6.32e-09							Slc7A10	transporters
aspg	3.64	0.000688	4.35	1.72e-07	5.34	9.72e-05	11.6	7.38e-10	7.89	1.14e-07	3.41	0.0052	19.9	6.46e-20	aspg	Pan reactive
Kctd14	0.53	0.001					0.518	0.00141							Kctd14	Channels/K+ buffering
Serpina3n	3.44	0.0012	3.45	2.63e-05	3.25	0.0169	12.8	7.48e-10	7.95	1.96e-07			19.9	3.85e-19	Serpina3n	Pan reactive
Timp3	0.495	0.0012											1.54	0.00166	Timp3	Extracellular matrix
Cth	0.502	0.00157													Cth	Energy|metabolism|enzymes
Ezr	0.395	0.00186											2.64	2.32e-07	Ezr	Extracellular matrix
Slc2A12	0.141	0.00207					0.205	0.0169							Slc2A12	transporters
Igfbp2	0.139	0.00221											4.98	5.23e-05	Igfbp2	Myelination
Acss1	0.673	0.00706			0.601	0.0038	1.52	0.00262							Acss1	Energy|metabolism|enzymes
C3	6.49	0.00858					6.62	0.00552	18.7	1.52e-05	9.37	0.00502	20.2	5.88e-11	C3	A1 astrocyte
Fmo1	0.526	0.00858			0.506	0.0316	1.62	0.0692					1.87	0.0491	Fmo1	Energy|metabolism|enzymes
GFAP	2.03	0.0102	4.7	7.7e-12	2.46	0.00579	3.48	1.63e-06	7.11	5.34e-11	2.66	0.00127	15.7	8.51e-24	GFAP	Pan reactive
Slc39a12	0.542	0.0102			0.524	0.0316	0.33	1.11e-06					1.36	0.0596	Slc39a12	transporters
Ackr4	0.125	0.0119													Ackr4	Regulators of astrocyte reactivity|inflammation|CNS immunity
Ppil6	0.678	0.0119					0.629	0.00184							Ppil6	Energy|metabolism|enzymes
Papss2	1.41	0.016					1.35	0.0325	2.17	3.16e-08			1.4	2.69e-05	Papss2	Extracellular matrix
IL1a	3.39	0.0169	2.87	0.00391			10	8.97e-08	7.32	1.33e-05			8.09	2.8e-12	IL1a	Microglia
Slc14a1	1.6	0.024	1.97	3.09e-06	2.46	8.88e-05	1.51	0.0493	3.43	2.54e-09	1.68	0.025	4.76	6.46e-20	Slc14a1	transporters
Maob	0.56	0.0244					0.469	0.00106							Maob	GABA|d-serine|and other gliotranmsitters
Vcam1	0.493	0.0273											3.13	1.88e-09	Vcam1	BBB regulation
Il33	2.2	0.0412					2.56	0.00549					1.89	0.0025	Il33	Synapse remodeling|elimination|neurotoxicity
Slc38a3	0.557	0.0444					0.516	0.0102					2.29	1.7e-07	Slc38a3	transporters
Chi3L1	2.11	0.055	2.54	0.00026					7.57	1.3e-08			8.38	3.76e-16	Chi3L1	Extracellular matrix
Cldn2	0.0819	0.055					0.085	0.0449					0.0937	0.000876	Cldn2	BBB regulation
Cyp4F14	1.5	0.055	1.59	0.00121					2.56	1.58e-07			2.45	2.28e-13	Cyp4F14	Lipid metabolism
Lif	3.14	0.055					4.13	0.00227	3.14	0.04			9.85	8.61e-13	Lif	Neuroprotection|synaptogenesis|neurodifferentiation
Osmr	2.35	0.055	3.5	1.36e-05	3.09	0.0173	13.1	2.9e-10	8.11	9.64e-08			20.8	1.06e-19	Osmr	Pan reactive
aass	0.458	0.0619					0.489	0.0957					1.83	0.0113	aass	Energy|metabolism|enzymes
Ccl2	6.39	0.0619			13.3	0.0173	84.9	1.26e-07	10.9	0.00576			90.3	4.41e-13	Ccl2	Regulators of astrocyte reactivity|inflammation|CNS immunity
Thbs1	0.234	0.0619					40.9	2.39e-08					2.75	0.0251	Thbs1	Neuroprotection|synaptogenesis|neurodifferentiation
Adrb1	1.37	0.0899									1.45	0.0462			Adrb1	Growth factors|receptors and signaling
Chrdl1	2.48	0.0899							8.08	7.88e-07			5.56	1.52e-10	Chrdl1	Neuroprotection|synaptogenesis|neurodifferentiation
Lrrk2	0.708	0.0979													Lrrk2

### Sheet: Th
	Th Aged vs 3 mo old		Th 5xFAD vs WT		Th MCAO-24h vs Sham-24h		Th MCAO-5d vs Sham-5d		Th TBI-7d vs Ctrl-7d		Th TBI-60d vs Ctrl-60d		Th Prions vs Norm
mRNA	Linear fold change	BY.p.value	Linear fold change	BY.p.value	Linear fold change	BY.p.value	Linear fold change	BY.p.value	Linear fold change	BY.p.value	Linear fold change	BY.p.value	Linear fold change	BY.p.value	mRNA	Gene.sets
C4a	7.83	3.48e-11	2.74	4.79e-06	2.52	0.0108	12	2.53e-13	13.7	3.25e-13	8.87	5.02e-10	24.3	5.49e-25	C4a	Synapse remodeling elimination neurotoxicity
Serpina3n	5.42	2.58e-07	15.2	9.63e-18	14.2	1.05e-11	98.7	3.91e-21	23.4	1.9e-14	7.46	5.08e-08	141	5.35e-31	Serpina3n	pan reactive
GFAP	3.57	3.17e-05	7.25	1.05e-13	2.96	0.0024	14	1.58e-13	20	1.9e-14	6.48	6.55e-08	38.3	3.16e-26	GFAP	pan reactive
A2m	2.92	0.000336	3.7	9.13e-09	4.04	1.22e-05	17.2	2.5e-15	9.23	2.37e-11	3.78	4.78e-05	22.9	8.11e-25	A2m	Regulators of astrocyte reactivity inflammatin CNS immunity
Ccl2	13	0.000336	3.53	0.00964	29.3	1.08e-07	153	6.38e-14	90.5	1.26e-09	7.67	0.00964	23.5	4.99e-14	Ccl2	Regulators of astrocyte reactivity inflammatin CNS immunity
Ncan	0.573	0.000336					0.666	0.0116	1.4	0.0996			2.91	2.12e-17	Ncan	Extracellular matrix
TLR2	3.32	0.000336	6.94	3.79e-13			21.1	1.12e-15	15.4	6.51e-13	5.22	1.7e-05	31.2	3.16e-26	TLR2	Microglia
Psmb8	2.44	0.00196	2.42	1.72e-05			12.9	5.69e-15	7.88	2.49e-11	2.13	0.0344	9.26	2.12e-20	Psmb8	A1 astrocyte
CD68	2.75	0.00365	10.6	2.46e-15	2.32	0.0609	101	3.91e-21	13.6	5.42e-12	3.69	0.000574	23.4	5.1e-23	CD68	Microglia
Chi3L1	1.88	0.00407	1.67	0.00129	2.45	8.66e-05	3.11	5.55e-08	2.76	2.1e-06	1.72	0.0476	2.95	2.57e-13	Chi3L1	Extracellular matrix
aspg	2.61	0.00408	6.35	3.79e-13	4.39	5.5e-06	7.28	3.11e-10	5.84	5.75e-08	3.36	0.000701	19.1	1.44e-23	aspg	pan reactive
H2-D1	1.95	0.00408	1.81	0.000432			6.66	1.93e-13	5.98	5.11e-12	1.91	0.019	13.6	3.53e-26	H2-D1	A1 astrocyte
C3	3.79	0.00634	2.41	0.0168			13.4	1.73e-08	8.81	3.13e-06	8.95	1.54e-05	18	1.78e-16	C3	A1 astrocyte
Il33	1.83	0.0184					2.27	0.000211					2.3	1.1e-08	Il33	Synapse remodeling elimination neurotoxicity
S100B	1.49	0.0407	1.34	0.039					1.56	0.0121			1.69	1.32e-07	S100B	Markers of reactive astrocyte
Cxcl10	7.38	0.0562					35.1	2.61e-06	176	2.88e-09			103	3.37e-15	Cxcl10	pan reactive
Mgst1	1.37	0.0701					3.32	2.63e-14	1.6	0.000702	1.5	0.0136	1.82	2.8e-11	Mgst1	Energy metabolism enzymes
Slc14a1	1.36	0.0922	1.75	5.68e-08	1.91	1.22e-05	1.63	0.000196	2.28	1.17e-08	1.42	0.0517	3.31	1e-21	Slc14a1	transporters
Srebf1	1.29	0.0977	1.35	0.000432					1.48	0.00107	1.44	0.00793	1.86	7.48e-14	Srebf1	Lipid metabolism

### Sheet: HTh
	Th Aged vs 3 mo old		Th 5xFAD vs WT		Th MCAO-24h vs Sham-24h		Th MCAO-5d vs Sham-5d		Th TBI-7d vs Ctrl-7d		Th Prions vs Norm
mRNA	Linear fold change	BY.p.value	Linear fold change	BY.p.value	Linear fold change	BY.p.value	Linear fold change	BY.p.value	Linear fold change	BY.p.value	Linear fold change	BY.p.value	mRNA	Gene.sets
Psmb8	3.24	4.55e-12			1.51	0.0237	2.31	2.71e-08			3.99	9.15e-23	Psmb8	A1 astrocyte
C4a	4.49	9.58e-10			2.12	0.01	5.12	1.15e-09	3.31	5.59e-05	8.03	3.18e-20	C4a	Synapse remodeling elimination neurotoxicity
H2-D1	2.11	9.58e-10					1.77	3e-06			4.63	4.63e-26	H2-D1	A1 astrocyte
CD68	2.13	8.69e-07	2.76	3.33e-13	2.78	0.000995	6.34	1.64e-17			6.35	6.52e-26	CD68	Microglia
Il33	1.87	6.72e-06									1.44	3.49e-05	Il33	Synapse remodeling elimination neurotoxicity
aspg	2.97	0.000247			4.33	3.55e-06	3.2	1.58e-05	2.7	0.0148	7.08	2.31e-18	aspg	pan reactive
Ttyh1	0.82	0.000788					1.53	1.36e-10			1.25	8.3e-09	Ttyh1	ChannelsK.PLS. buffering
TLR2	2.16	0.00107	1.63	0.0301							9.7	2.93e-25	TLR2	Microglia
TMEM119	1.35	0.00107					1.76	8.15e-09			2.35	2.09e-21	TMEM119	Microglia
Ggta1	1.64	0.00114			1.92	3.99e-05	2.6	2.45e-09			2.58	3.19e-16	Ggta1	A1 astrocyte
IL1a	2.68	0.00117					2.73	0.00115			3.08	1.3e-08	IL1a	Microglia
Pygl	1.42	0.0014					1.57	4.59e-05			1.23	0.00201	Pygl	Energy metabolism enzymes
Slc30a10	0.821	0.00157					0.807	0.000732			0.803	5.33e-08	Slc30a10	transporters
C3	2.62	0.00323			2.41	0.0275	2.88	0.000863	3.79	0.000762	1.73	0.00536	C3	A1 astrocyte
Abca1	1.25	0.00455	1.29	5.8e-05			2.17	5.07e-15			2.22	4.25e-23	Abca1	Lipid metabolism
S100B	1.27	0.00531					1.21	0.0367			1.74	2.29e-16	S100B	Markers of reactive astrocyte
Apoe	1.22	0.00575					1.58	2.97e-09			1.89	5.63e-21	Apoe	Lipid metabolism
A2m	1.93	0.00894			2.34	0.00156	7.37	1.78e-12			7.89	1.92e-20	A2m	Regulators of astrocyte reactivity inflammatin CNS immunity
GFAP	1.89	0.0107			2.63	0.000277	7.11	2.89e-12	2.54	0.00166	19.6	4.63e-26	GFAP	pan reactive
Cd14	2.37	0.0115	1.78	0.0492			2.08	0.0097			5.7	4.7e-16	Cd14	A2 astrocyte
Gbp2	1.79	0.0123			1.86	0.0237	1.77	0.0128			5.6	2.31e-19	Gbp2	A1 astrocyte
Serpina3n	1.95	0.0123			3.31	1.92e-05	10.8	3.6e-14			16.4	2.14e-24	Serpina3n	pan reactive
Mgst1	1.29	0.0187									1.52	6.77e-10	Mgst1	Energy metabolism enzymes
Nr4a1	0.594	0.0187					1.57	0.0633			1.49	0.00179	Nr4a1	Transcription factors
Chi3L1	1.44	0.0193			2	5.89e-05	1.68	0.000265			2.16	2.02e-13	Chi3L1	Extracellular matrix
Tgfa	1.24	0.0211									1.4	5.04e-09	Tgfa	Regulators of astrocyte reactivity inflammatin CNS immunity
Srgn	1.47	0.0305			2.08	3.38e-05					2.96	6.51e-17	Srgn	A1 astrocyte
Vim	1.43	0.0305			2.08	1.16e-05	4.78	1.29e-15	1.6	0.028	3.71	7.93e-21	Vim	pan reactive
Csf1	1.22	0.0332					1.47	8.08e-06			1.97	4.92e-19	Csf1	Regulators of astrocyte reactivity inflammatin CNS immunity
Ephx2	1.33	0.0332											Ephx2	Energy metabolism enzymes
Lcn2	17.9	0.0351									4.49	0.0509	Lcn2	Synapse remodeling elimination neurotoxicity
Fbln5	1.92	0.0365					2.06	0.0109					Fbln5	A1 astrocyte
Cp	1.38	0.052			1.42	0.0825	1.66	0.000322			1.6	1.11e-07	Cp	pan reactive
Slc7A10	0.798	0.052											Slc7A10	transporters
S100a1	1.25	0.0526					1.8	2.71e-08			2.28	1.48e-19	S100a1	Regulators of astrocyte reactivity inflammatin CNS immunity
